# Pharmacological proximities in the GPCR family discovered using contact-informed amino-acid and binding pocket similarities

**DOI:** 10.64898/2026.05.02.720972

**Authors:** Sean S. So, Tony Ngo, Andrey V. Ilatovskiy, Angela M. Finch, R. Peter Riek, Ruben Abagyan, Nicola J. Smith, Irina Kufareva

**Affiliations:** Orphan Receptor Laboratory, Department of Pharmacology, School of Biomedical Sciences, Faculty of Medicine & Health, UNSW Sydney, Sydney, NSW, Australia; Victor Chang Cardiac Research Institute, Darlinghurst, Sydney, Australia; Department of Biochemistry and Molecular Biology, Monash Biomedicine Discovery Institute, Monash University, Clayton, VIC, Australia; Skaggs School of Pharmacy and Pharmaceutical Sciences, University of California San Diego, La Jolla, CA, USA; Third Element Bio, San Diego, CA, USA; Health Sciences South Carolina, Columbia, SC, USA; School of Biomedical Sciences, Faculty of Medicine & Health, UNSW Sydney, Sydney, NSW, Australia

## Abstract

Understanding protein proximities in the theoretical ligand space is essential for developing therapeutics with desirable polypharmacology, predicting off-targets, and discovering surrogate ligands for poorly characterized proteins. This is especially important for G protein-coupled receptors (GPCRs) - a major class of drug targets, many of which still lack known ligands. Circumventing this limitation, we present GPCR-CoINPocket v2, a contact-informed metric for detecting GPCR pharmacological similarities from amino-acid sequences alone. We first establish a “gold standard” of pharmacological relatedness using ChEMBL-derived ligand sets. We then replace traditional evolutionary amino acid similarity matrices with a chemically-informed matrix derived from protein:ligand interaction patterns across 3,306 structures, significantly improving early detection of shared pharmacology between distantly homologous receptors. An additional unconstrained, contact-informed matrix further enhances predictive performance. Pilot application of the method revealed previously unrecognized similarities between the β_2_ adrenoceptor and three Class A peptide GPCRs, which we confirmed experimentally by demonstrating the binding of select ligands of these receptors to the β_2_. Dimensionality reduction of similarity scores recapitulates known receptor relationships and predicts neighbors of orphan GPCRs later confirmed experimentally. Overall, GPCR-CoINPocket v2 provides a powerful sequence-based framework to prioritize ligand space, predict polypharmacology, and accelerate GPCR drug discovery and deorphanization.
