## Supplementary Data 1 for "Pharmacological proximities in the GPCR family discovered using contact-informed amino-acid and binding pocket similarities"

### Sheet: Information
Supplementary Data 1
This file contains a table of amino acid pairs and associated scores as follows:
	Gonnet's score	The original Gonnet matrix amino acid pair scores
	Backbone score	The computed statistical fractional difference score between given amino acid pairs using backbone contacts
	Nonpolar score	The computed statistical fractional difference score between given amino acid pairs using nonpolar contacts
	Polar score	The computed statistical fractional difference score between given amino acid pairs using polar contacts
	Chemically-informed score	The final amino acid similarity score after weighting each contact-type similarity (1-difference) with optimized weights
	Unconstrained contact-informed score	The final amino acid similarity score after unconstrained optimization

### Sheet: Amino Acid Comparison Scores
Amino Acid Pairs	Gonnet	Backbone	Nonpolar	Polar	Chemically-informed	Unconstrained contact-informed
AA	0.5326	4.619e-08	2.312e-09	2.312e-09	1	1
AC	0.111	0.3345	0.3448	0.9931	0.540042	0.938971
AD	-0.06658	0.4327	0.5019	0.9908	0.449187	0.406422
AE	0	0.3868	0.4597	0.9927	0.485326	0.832593
AF	-0.5105	0.4212	0.6704	5.993e-16	0.609131	0.876249
AG	0.111	0.5027	0.9994	2.312e-09	0.494112	0.770196
AH	-0.1775	0.3924	0.5325	0.9895	0.468103	0.815898
AI	-0.1775	0.4457	0.4667	2.312e-09	0.634364	0.968265
AK	-0.08877	0.4585	0.4786	0.9922	0.437704	0.72996
AL	-0.2663	0.42	0.4873	5.993e-16	0.646057	0.807297
AM	-0.1554	0.3749	0.5138	2.312e-09	0.668483	0.944261
AN	-0.06658	0.3787	0.4894	5.196e-16	0.670975	0.699301
AP	0.06658	0.3954	0.5104	2.312e-09	0.656581	0.343885
AQ	-0.04439	0.339	0.4214	0.001242	0.708534	0.890556
AR	-0.1332	0.4093	0.4964	0.9893	0.46491	0.769913
AS	0.2441	0.4127	0.4105	6.978e-16	0.665714	0.747277
AT	0.1332	0.3688	0.4158	0.003978	0.690847	0.731454
AV	0.02219	0.44	0.4501	2.312e-09	0.641141	0.96484
AW	-0.799	0.4038	0.6831	0.001352	0.61704	0.69589
AY	-0.4883	0.4358	0.6524	0.001293	0.60349	0.737195
CA	0.111	0.3365	0.3428	0.9931	0.53921	0.938971
CC	2.552	2.045e-06	2.312e-09	2.312e-09	0.999999	1
CD	-0.7102	0.3684	0.3961	0.3612	0.627856	0.95398
CE	-0.6658	0.3654	0.3861	0.358	0.632274	0.972075
CF	-0.1775	0.3592	0.5518	0.994	0.483808	0.699338
CG	-0.4439	0.4238	0.9994	0.995	0.355526	0.984462
CH	-0.2885	0.3337	0.448	0.3602	0.639071	0.876962
CI	-0.2441	0.4034	0.461	0.9932	0.474793	0.902061
CK	-0.6214	0.4462	0.4003	0.3349	0.584246	0.861406
CL	-0.3329	0.3827	0.4557	0.9882	0.489477	0.960169
CM	-0.1997	0.3164	0.471	0.9994	0.525017	0.919804
CN	-0.3995	0.3594	0.4116	0.3127	0.639427	0.94894
CP	-0.688	0.3496	0.4225	0.9955	0.514971	0.611675
CQ	-0.5326	0.3463	0.3813	0.2902	0.65768	0.931939
CR	-0.4883	0.3425	0.4183	0.3466	0.642099	0.919105
CS	0.02219	0.3622	0.4891	0.2975	0.625249	0.97051
CT	-0.111	0.3759	0.3631	0.2751	0.645958	0.916204
CV	0	0.4009	0.4017	0.997	0.487333	0.919238
CW	-0.2219	0.3491	0.6321	0.2412	0.6156	0.237537
CY	-0.111	0.3712	0.5924	0.28	0.602599	0.96994
DA	-0.06658	0.4345	0.5016	0.9908	0.448142	0.406422
DC	-0.7102	0.3654	0.3983	0.3596	0.629562	0.95398
DD	1.043	2.475e-07	2.312e-09	2.312e-09	1	1
DE	0.5992	0.3629	0.3861	0.3255	0.639915	0.922422
DF	-0.9987	0.3757	0.7115	0.9939	0.442141	0.761923
DG	0.02219	0.4945	0.9994	0.9956	0.312046	0.793265
DH	0.08877	0.4064	0.5655	0.3971	0.564319	0.863272
DI	-0.8434	0.4179	0.5969	0.994	0.438887	0.805519
DK	0.111	0.4378	0.4994	0.386	0.560208	0.719246
DL	-0.8877	0.3984	0.5997	0.9878	0.45146	0.878412
DM	-0.6658	0.3836	0.6237	0.9994	0.453615	0.92745
DN	0.4883	0.3399	0.4323	0.3483	0.640607	0.920156
DP	-0.1554	0.3909	0.5547	0.9955	0.463508	0.90772
DQ	0.1997	0.3318	0.4302	0.3031	0.654485	0.841277
DR	-0.06658	0.383	0.5189	0.3697	0.593032	0.789773
DS	0.111	0.3946	0.4733	0.3927	0.590607	0.939583
DT	0	0.3954	0.4157	0.4221	0.595976	0.808859
DV	-0.6436	0.4312	0.586	0.9971	0.432301	0.963648
DW	-1.154	0.356	0.7099	0.3819	0.56955	0.766377
DY	-0.6214	0.3939	0.6967	0.5237	0.522264	0.979403
EA	0	0.3852	0.4605	0.9926	0.486168	0.832593
EC	-0.6658	0.363	0.3875	0.3576	0.633545	0.972075
ED	0.5992	0.36	0.3844	0.3246	0.642199	0.922422
EE	0.799	4.692e-07	2.312e-09	2.312e-09	1	1
EF	-0.8656	0.3494	0.6609	0.9955	0.467974	0.815817
EG	-0.1775	0.4568	0.9994	0.9956	0.335171	0.871382
EH	0.08877	0.3495	0.5442	0.3874	0.605254	0.599173
EI	-0.5992	0.4134	0.5664	0.9924	0.447977	0.898181
EK	0.2663	0.407	0.442	0.383	0.59101	0.485586
EL	-0.6214	0.3657	0.5654	0.9869	0.478467	0.8085
EM	-0.4439	0.3239	0.5731	0.9994	0.500236	0.892568
EN	0.1997	0.327	0.3783	0.3578	0.657408	0.753486
EP	-0.111	0.3957	0.4753	0.9955	0.476257	0.912734
EQ	0.3773	0.2914	0.3481	0.3021	0.695682	0.974081
ER	0.08877	0.3487	0.4449	0.381	0.626574	0.623804
ES	0.04439	0.4163	0.4139	0.393	0.58898	0.677877
ET	-0.02219	0.3715	0.3899	0.3831	0.623065	0.835449
EV	-0.4217	0.3847	0.5328	0.9971	0.471339	0.776349
EW	-0.9543	0.3459	0.6983	0.3551	0.583074	0.901647
EY	-0.5992	0.3449	0.67	0.4799	0.565828	0.944206
FA	-0.5105	0.4188	0.671	5.993e-16	0.610484	0.876249
FC	-0.1775	0.3585	0.5541	0.9934	0.483896	0.699338
FD	-0.9987	0.3764	0.7111	0.9939	0.441791	0.761923
FE	-0.8656	0.3498	0.6589	0.9955	0.468124	0.815817
FF	1.554	4.24e-07	2.312e-09	2.312e-09	1	1
FG	-1.154	0.5849	0.9994	2.312e-09	0.44369	0.806645
FH	-0.02219	0.3465	0.5713	0.9955	0.487462	0.965802
FI	0.2219	0.3326	0.5414	2.312e-09	0.688975	0.987855
FK	-0.7324	0.3812	0.6246	0.994	0.455924	0.746125
FL	0.4439	0.3408	0.5663	0.001257	0.678787	0.985478
FM	0.3551	0.3461	0.477	2.312e-09	0.693423	0.838184
FN	-0.688	0.3785	0.6854	0.005765	0.631275	0.863151
FP	-0.8434	0.346	0.4822	5.916e-16	0.692456	0.552175
FQ	-0.577	0.3419	0.5889	0.007204	0.672528	0.887296
FR	-0.7102	0.3248	0.6071	0.9955	0.493697	0.634521
FS	-0.6214	0.3592	0.3823	0.007157	0.70276	0.733795
FT	-0.4883	0.3963	0.664	0.007221	0.624313	0.830503
FV	0.02219	0.3451	0.5986	5.916e-16	0.670002	0.953585
FW	0.799	0.3489	0.4365	0.005701	0.698639	0.710719
FY	1.132	0.3473	0.3853	0.005701	0.70974	0.874962
GA	0.111	0.5016	0.9994	2.312e-09	0.494787	0.770196
GC	-0.4439	0.4256	0.9994	0.9955	0.354328	0.984462
GD	0.02219	0.4941	0.9994	0.9956	0.312292	0.793265
GE	-0.1775	0.4554	0.9994	0.9956	0.33603	0.871382
GF	-1.154	0.5839	0.9994	2.312e-09	0.444304	0.806645
GG	1.465	1.064e-08	2.312e-09	2.312e-09	1	1
GH	-0.3107	0.5085	0.9994	0.9955	0.303477	0.875137
GI	-0.9987	0.592	0.9994	2.312e-09	0.439335	0.934489
GK	-0.2441	0.5736	0.9994	0.9955	0.263545	0.552113
GL	-0.9765	0.5534	0.9994	2.312e-09	0.463012	0.744752
GM	-0.7768	0.4884	0.9994	2.312e-09	0.502884	0.843184
GN	0.08877	0.4694	0.9994	4.958e-16	0.514538	0.823124
GP	-0.3551	0.4965	0.9994	2.312e-09	0.497915	0.305894
GQ	-0.2219	0.4534	0.9994	5.871e-16	0.524353	0.74033
GR	-0.2219	0.4851	0.9994	0.9956	0.317812	0.745941
GS	0.08877	0.5457	0.9994	4.741e-16	0.467736	0.915208
GT	-0.2441	0.4833	0.9994	6.044e-16	0.506012	0.706519
GV	-0.7324	0.5854	0.9994	0.001064	0.443184	0.901973
GW	-0.8877	0.4739	0.9994	7.393e-16	0.511778	0.9372
GY	-0.8877	0.5545	0.9994	5.297e-16	0.462338	0.912924
HA	-0.1775	0.3961	0.5322	0.9895	0.465893	0.815898
HC	-0.2885	0.334	0.4472	0.36	0.639083	0.876962
HD	0.08877	0.4072	0.5658	0.3957	0.564032	0.863272
HE	0.08877	0.3523	0.544	0.3883	0.603407	0.599173
HF	-0.02219	0.3468	0.5714	0.9954	0.487277	0.965802
HG	-0.3107	0.5104	0.9994	0.9955	0.302312	0.875137
HH	1.332	2.118e-06	2.312e-09	2.312e-09	0.999999	1
HI	-0.4883	0.3989	0.4983	0.9924	0.470331	0.981782
HK	0.1332	0.425	0.5148	0.4191	0.558796	0.82745
HL	-0.4217	0.3606	0.4902	0.9864	0.496553	0.963058
HM	-0.2885	0.3486	0.4721	0.9994	0.505048	0.818941
HN	0.2663	0.3369	0.545	0.349	0.620041	0.745647
HP	-0.2441	0.3676	0.4709	0.9961	0.494251	0.857854
HQ	0.2663	0.3614	0.4712	0.3478	0.619825	0.862725
HR	0.1332	0.3272	0.4774	0.3828	0.633	0.18428
HS	-0.04439	0.3966	0.3532	0.409	0.610055	0.633922
HT	-0.06658	0.3926	0.5213	0.4366	0.574097	0.864462
HV	-0.4439	0.3683	0.4918	0.9971	0.489503	0.830895
HW	-0.1775	0.3867	0.6095	0.4092	0.565432	0.920683
HY	0.4883	0.365	0.5763	0.5023	0.567809	0.898134
IA	-0.1775	0.4457	0.466	2.312e-09	0.634502	0.968265
IC	-0.2441	0.4035	0.461	0.9932	0.474731	0.902061
ID	-0.8434	0.4188	0.592	0.994	0.439304	0.805519
IE	-0.5992	0.4164	0.5668	0.9924	0.446057	0.898181
IF	0.2219	0.3308	0.5416	2.312e-09	0.69004	0.987855
IG	-0.9987	0.5921	0.9994	2.312e-09	0.439274	0.934489
IH	-0.4883	0.4011	0.498	0.9924	0.469041	0.981782
II	0.8877	6.392e-07	2.312e-09	2.312e-09	1	1
IK	-0.4661	0.3595	0.5097	0.9924	0.492246	0.895632
IL	0.6214	0.3833	0.3379	2.312e-09	0.698097	0.983512
IM	0.5548	0.3684	0.3734	2.312e-09	0.70022	0.948823
IN	-0.6214	0.3795	0.5611	0.001251	0.656078	0.948445
IP	-0.577	0.38	0.3971	2.312e-09	0.688421	0.970507
IQ	-0.4217	0.3698	0.4814	0.001308	0.67777	0.961596
IR	-0.5326	0.356	0.4661	0.994	0.50271	0.869464
IS	-0.3995	0.3966	0.3586	0.001294	0.685605	0.924061
IT	-0.1332	0.4182	0.5322	0.001295	0.638043	0.96524
IV	0.688	0.335	0.3648	2.312e-09	0.722408	0.985247
IW	-0.3995	0.3791	0.6239	0.001325	0.643897	0.724583
IY	-0.1554	0.411	0.5592	0.001356	0.637111	0.95882
KA	-0.08877	0.4576	0.4793	0.9922	0.438117	0.72996
KC	-0.6214	0.4434	0.399	0.3327	0.586634	0.861406
KD	0.111	0.4372	0.5011	0.3879	0.559883	0.719246
KE	0.2663	0.4039	0.4375	0.3826	0.593876	0.485586
KF	-0.7324	0.3833	0.6245	0.994	0.454656	0.746125
KG	-0.2441	0.5789	0.9994	0.9955	0.260294	0.552113
KH	0.1332	0.4242	0.514	0.4185	0.559558	0.82745
KI	-0.4661	0.3569	0.5101	0.9924	0.493762	0.895632
KK	0.7102	3.19e-06	2.312e-09	2.312e-09	0.999998	1
KL	-0.4661	0.3793	0.5148	0.988	0.479919	0.739237
KM	-0.3107	0.3808	0.5337	0.9994	0.473121	0.851307
KN	0.1775	0.4042	0.4519	0.3515	0.59669	0.900011
KP	-0.1332	0.3921	0.4283	0.9985	0.487191	0.536979
KQ	0.3329	0.3619	0.3458	0.297	0.65385	0.947965
KR	0.5992	0.3357	0.3828	0.3528	0.652122	0.747289
KS	0.02219	0.4008	0.4314	0.2993	0.612637	0.955342
KT	0.02219	0.4323	0.4539	0.3145	0.586012	0.95144
KV	-0.3773	0.3514	0.4866	0.9971	0.500897	0.965841
KW	-0.7768	0.4268	0.6554	0.2862	0.554877	0.77703
KY	-0.4661	0.4275	0.6127	0.4133	0.539002	0.728021
LA	-0.2663	0.4187	0.489	5.993e-16	0.646518	0.807297
LC	-0.3329	0.3806	0.4579	0.9882	0.490331	0.960169
LD	-0.8877	0.3971	0.598	0.9878	0.452594	0.878412
LE	-0.6214	0.3675	0.5659	0.9865	0.477339	0.8085
LF	0.4439	0.3411	0.5684	0.001254	0.678189	0.985478
LG	-0.9765	0.5534	0.9994	2.312e-09	0.463012	0.744752
LH	-0.4217	0.3581	0.4895	0.9864	0.498225	0.963058
LI	0.6214	0.3819	0.3379	2.312e-09	0.698956	0.983512
LK	-0.4661	0.3813	0.5163	0.9879	0.478415	0.739237
LL	0.8877	9.025e-08	2.312e-09	2.312e-09	1	1
LM	0.6214	0.3309	0.3705	2.312e-09	0.723796	0.970278
LN	-0.6658	0.3555	0.5729	0.002788	0.668178	0.873248
LP	-0.5105	0.3614	0.4183	2.312e-09	0.69564	0.72276
LQ	-0.3551	0.3296	0.4758	0.002858	0.703244	0.932263
LR	-0.4883	0.352	0.504	0.9886	0.498687	0.814285
LS	-0.4661	0.428	0.381	0.005545	0.661118	0.564281
LT	-0.2885	0.3754	0.5372	0.005713	0.662478	0.916518
LV	0.3995	0.3829	0.3302	2.312e-09	0.699865	0.991342
LW	-0.1554	0.3865	0.6206	0.002827	0.639728	0.912802
LY	0	0.3819	0.5891	0.002751	0.64879	0.776529
MA	-0.1554	0.3776	0.5138	2.312e-09	0.666827	0.944261
MC	-0.1997	0.3172	0.4747	0.9994	0.523795	0.919804
MD	-0.6658	0.3825	0.6239	0.9994	0.45425	0.92745
ME	-0.4439	0.3218	0.5721	0.9994	0.501722	0.892568
MF	0.3551	0.3474	0.4758	2.312e-09	0.692863	0.838184
MG	-0.7768	0.4893	0.9994	2.312e-09	0.502331	0.843184
MH	-0.2885	0.3463	0.4743	0.9994	0.506024	0.818941
MI	0.5548	0.369	0.375	2.312e-09	0.699536	0.948823
MK	-0.3107	0.3827	0.5348	0.9994	0.471738	0.851307
ML	0.6214	0.3316	0.3698	2.312e-09	0.723505	0.970278
MM	0.9543	1.175e-06	2.312e-09	2.312e-09	0.999999	1
MN	-0.4883	0.3651	0.6017	2.312e-09	0.657121	0.926074
MP	-0.5326	0.3382	0.3861	2.312e-09	0.716235	0.848226
MQ	-0.2219	0.3325	0.5054	2.312e-09	0.696152	0.848795
MR	-0.3773	0.3155	0.5099	0.9994	0.51788	0.670259
MS	-0.3107	0.4063	0.3819	2.312e-09	0.675293	0.90508
MT	-0.1332	0.3666	0.5569	2.312e-09	0.665056	0.887164
MV	0.3551	0.3788	0.404	2.312e-09	0.687793	0.982704
MW	-0.2219	0.3715	0.5392	2.312e-09	0.665549	0.960116
MY	-0.04439	0.3324	0.4784	2.312e-09	0.70155	0.976287
NA	-0.06658	0.3803	0.4919	5.196e-16	0.669499	0.699301
NC	-0.3995	0.3594	0.4111	0.3145	0.639188	0.94894
ND	0.4883	0.3408	0.4289	0.3485	0.64069	0.920156
NE	0.1997	0.3291	0.3798	0.3575	0.65588	0.753486
NF	-0.688	0.3782	0.686	0.00726	0.63106	0.863151
NG	0.08877	0.4693	0.9994	4.958e-16	0.5146	0.823124
NH	0.2663	0.34	0.5457	0.3507	0.617682	0.745647
NI	-0.6214	0.3803	0.5669	0.001294	0.654433	0.948445
NK	0.1775	0.4026	0.4564	0.3504	0.596989	0.900011
NL	-0.6658	0.3529	0.5705	0.002748	0.670255	0.873248
NM	-0.4883	0.3638	0.602	2.312e-09	0.657859	0.926074
NN	0.8434	7.207e-07	2.312e-09	2.312e-09	1	1
NP	-0.1997	0.3754	0.5245	7.031e-16	0.666062	0.64827
NQ	0.1554	0.3313	0.3645	0.2506	0.677643	0.811586
NR	0.06658	0.3446	0.4861	0.3611	0.624685	0.615831
NS	0.1997	0.3938	0.4358	0.328	0.610668	0.605532
NT	0.111	0.3912	0.3784	0.3758	0.614625	0.842667
NV	-0.4883	0.405	0.5395	5.724e-16	0.64494	0.93496
NW	-0.799	0.3989	0.6841	0.3429	0.555663	0.913706
NY	-0.3107	0.3717	0.6632	0.4526	0.555864	0.749756
PA	0.06658	0.3937	0.5107	2.312e-09	0.657564	0.343885
PC	-0.688	0.3465	0.4228	0.9955	0.516813	0.611675
PD	-0.1554	0.3902	0.5519	0.9955	0.464491	0.90772
PE	-0.111	0.3953	0.474	0.9955	0.47676	0.912734
PF	-0.8434	0.3441	0.4826	5.916e-16	0.693543	0.552175
PG	-0.3551	0.4976	0.9994	2.312e-09	0.49724	0.305894
PH	-0.2441	0.366	0.4672	0.9961	0.495963	0.857854
PI	-0.577	0.3832	0.3977	2.312e-09	0.686339	0.970507
PK	-0.1332	0.3912	0.4262	0.9985	0.488158	0.536979
PL	-0.5105	0.3634	0.4174	2.312e-09	0.694591	0.72276
PM	-0.5326	0.3377	0.387	2.312e-09	0.716364	0.848226
PN	-0.1997	0.3777	0.5266	7.031e-16	0.664236	0.64827
PP	1.687	8.358e-07	2.312e-09	2.312e-09	0.999999	1
PQ	-0.04439	0.3706	0.4257	0.001196	0.688309	0.974861
PR	-0.1997	0.3634	0.4265	0.997	0.505434	0.411895
PS	0.08877	0.4301	0.3387	6.221e-16	0.669232	0.907953
PT	0.02219	0.3874	0.509	5.739e-16	0.661765	0.915785
PV	-0.3995	0.3872	0.4333	2.312e-09	0.676849	0.734889
PW	-1.11	0.3663	0.5578	0.002489	0.664594	0.825499
PY	-0.688	0.385	0.5028	0.002594	0.663975	0.977232
QA	-0.04439	0.341	0.419	0.00124	0.707782	0.890556
QC	-0.5326	0.3465	0.3862	0.2885	0.656908	0.931939
QD	0.1997	0.3311	0.4326	0.3042	0.654233	0.841277
QE	0.3773	0.2896	0.3491	0.3014	0.69672	0.974081
QF	-0.577	0.3405	0.5862	0.007285	0.673905	0.887296
QG	-0.2219	0.4568	0.9994	5.871e-16	0.522267	0.74033
QH	0.2663	0.3633	0.4746	0.3476	0.618025	0.862725
QI	-0.4217	0.3738	0.4827	0.001301	0.67506	0.961596
QK	0.3329	0.3609	0.3438	0.2946	0.655309	0.947965
QL	-0.3551	0.3303	0.4755	0.002858	0.702874	0.932263
QM	-0.2219	0.3316	0.5087	2.312e-09	0.696052	0.848795
QN	0.1554	0.3285	0.3611	0.2521	0.679751	0.811586
QP	-0.04439	0.3689	0.4259	0.001183	0.689315	0.974861
QQ	0.5992	2.606e-06	2.312e-09	2.312e-09	0.999998	1
QR	0.3329	0.3201	0.3756	0.3024	0.672585	0.890456
QS	0.04439	0.3436	0.3295	0.2552	0.676152	0.909625
QT	0	0.3474	0.3593	0.3015	0.65923	0.975855
QV	-0.3329	0.3808	0.4737	7.274e-16	0.67279	0.954347
QW	-0.5992	0.3983	0.6126	0.2998	0.578263	0.465951
QY	-0.3773	0.3629	0.6008	0.3699	0.589136	0.798657
RA	-0.1332	0.4091	0.4986	0.9893	0.464598	0.769913
RC	-0.4883	0.3477	0.4242	0.3456	0.637931	0.919105
RD	-0.06658	0.3844	0.5195	0.3717	0.591679	0.789773
RE	0.08877	0.347	0.4428	0.3796	0.628295	0.623804
RF	-0.7102	0.3221	0.6062	0.9955	0.495531	0.634521
RG	-0.2219	0.4862	0.9994	0.9956	0.317137	0.745941
RH	0.1332	0.3298	0.4785	0.3842	0.630925	0.18428
RI	-0.5326	0.3532	0.466	0.994	0.504447	0.869464
RK	0.5992	0.3371	0.3826	0.3489	0.652035	0.747289
RL	-0.4883	0.3507	0.5026	0.9886	0.499761	0.814285
RM	-0.3773	0.3207	0.5114	0.9994	0.514394	0.670259
RN	0.06658	0.3401	0.4838	0.3599	0.628126	0.615831
RP	-0.1997	0.3641	0.4283	0.997	0.504648	0.411895
RQ	0.3329	0.3174	0.3748	0.302	0.674475	0.890456
RR	1.043	1.329e-06	2.312e-09	2.312e-09	0.999999	1
RS	-0.04439	0.3746	0.3835	0.3627	0.626262	0.608995
RT	-0.04439	0.3773	0.4722	0.3965	0.600722	0.751479
RV	-0.4439	0.3604	0.4896	0.9971	0.494783	0.95574
RW	-0.3551	0.3854	0.6276	0.3541	0.573007	0.700133
RY	-0.3995	0.3568	0.5881	0.4742	0.575788	0.620815
SA	0.2441	0.4133	0.4066	6.978e-16	0.666117	0.747277
SC	0.02219	0.3607	0.4851	0.2954	0.627354	0.97051
SD	0.111	0.3934	0.4738	0.3913	0.591507	0.939583
SE	0.04439	0.417	0.4209	0.3941	0.586961	0.677877
SF	-0.6214	0.3577	0.3868	0.007154	0.702791	0.733795
SG	0.08877	0.5434	0.9994	4.741e-16	0.469146	0.915208
SH	-0.04439	0.3973	0.3461	0.4101	0.610822	0.633922
SI	-0.3995	0.3954	0.3677	0.001293	0.684542	0.924061
SK	0.02219	0.4032	0.4338	0.3012	0.610334	0.955342
SL	-0.4661	0.4261	0.3786	0.005446	0.662776	0.564281
SM	-0.3107	0.4057	0.386	2.312e-09	0.67485	0.90508
SN	0.1997	0.3972	0.4358	0.3268	0.608808	0.605532
SP	0.08877	0.4284	0.35	6.221e-16	0.668041	0.907953
SQ	0.04439	0.3414	0.3269	0.2557	0.677921	0.909625
SR	-0.04439	0.3755	0.3797	0.3624	0.626517	0.608995
SS	0.4883	1.196e-07	2.312e-09	2.312e-09	1	1
ST	0.3329	0.35	0.4499	0.2922	0.641476	0.831677
SV	-0.2219	0.4198	0.3651	6.918e-16	0.670332	0.905778
SW	-0.7324	0.3821	0.4392	0.3219	0.618319	0.89341
SY	-0.4217	0.4049	0.3431	0.4253	0.603897	0.615244
TA	0.1332	0.368	0.4147	0.003973	0.691556	0.731454
TC	-0.111	0.3783	0.3622	0.2728	0.645096	0.916204
TD	0	0.3924	0.4157	0.4202	0.598173	0.808859
TE	-0.02219	0.3712	0.3921	0.3843	0.622588	0.835449
TF	-0.4883	0.395	0.6651	0.007198	0.624897	0.830503
TG	-0.2441	0.4833	0.9994	6.044e-16	0.506012	0.706519
TH	-0.06658	0.3888	0.5199	0.4371	0.57661	0.864462
TI	-0.1332	0.4175	0.5327	0.001296	0.638373	0.96524
TK	0.02219	0.4311	0.4533	0.3175	0.586303	0.95144
TL	-0.2885	0.3749	0.5357	0.005714	0.663081	0.916518
TM	-0.1332	0.3674	0.5585	2.312e-09	0.664249	0.887164
TN	0.111	0.3921	0.3795	0.3728	0.61442	0.842667
TP	0.02219	0.3869	0.5108	5.739e-16	0.661715	0.915785
TQ	0	0.345	0.3601	0.3037	0.660131	0.975855
TR	-0.04439	0.3774	0.4728	0.3963	0.60058	0.751479
TS	0.3329	0.3514	0.4449	0.2924	0.641568	0.831677
TT	0.5548	2.523e-07	2.312e-09	2.312e-09	1	1
TV	0	0.4229	0.4838	6.976e-16	0.64497	0.949554
TW	-0.7768	0.4128	0.6632	0.278	0.563464	0.860617
TY	-0.4217	0.3932	0.6752	0.3849	0.553026	0.960567
VA	0.02219	0.4415	0.4484	2.312e-09	0.640557	0.96484
VC	0	0.4019	0.4035	0.997	0.486364	0.919238
VD	-0.6436	0.43	0.5846	0.9971	0.433314	0.963648
VE	-0.4217	0.3857	0.5334	0.9971	0.470607	0.776349
VF	0.02219	0.3467	0.5969	5.916e-16	0.669357	0.953585
VG	-0.7324	0.5853	0.9994	0.001205	0.443218	0.901973
VH	-0.4439	0.3691	0.4909	0.9971	0.48919	0.830895
VI	0.688	0.3337	0.3645	2.312e-09	0.723265	0.985247
VK	-0.3773	0.3498	0.4878	0.9971	0.501641	0.965841
VL	0.3995	0.3865	0.3326	2.312e-09	0.697182	0.991342
VM	0.3551	0.3798	0.4068	2.312e-09	0.686626	0.982704
VN	-0.4883	0.402	0.5421	5.724e-16	0.646267	0.93496
VP	-0.3995	0.389	0.4333	2.312e-09	0.675745	0.734889
VQ	-0.3329	0.3812	0.4683	7.274e-16	0.673612	0.954347
VR	-0.4439	0.3633	0.4884	0.9971	0.493242	0.95574
VS	-0.2219	0.4167	0.3742	6.918e-16	0.670435	0.905778
VT	0	0.4264	0.4841	6.976e-16	0.642763	0.949554
VV	0.7546	4.327e-07	2.312e-09	2.312e-09	1	1
VW	-0.577	0.3788	0.6447	0.001187	0.639996	0.810284
VY	-0.2441	0.38	0.5875	7.53e-16	0.650788	0.986932
WA	-0.799	0.4038	0.6831	0.001352	0.61704	0.69589
WC	-0.2219	0.3522	0.6332	0.2417	0.613387	0.237537
WD	-1.154	0.3564	0.7092	0.3815	0.569518	0.766377
WE	-0.9543	0.3459	0.6976	0.3541	0.583401	0.901647
WF	0.799	0.3486	0.4381	0.005627	0.69852	0.710719
WG	-0.8877	0.4748	0.9994	7.393e-16	0.511226	0.9372
WH	-0.1775	0.3913	0.6073	0.4055	0.563741	0.920683
WI	-0.3995	0.3789	0.6245	0.00132	0.643902	0.724583
WK	-0.7768	0.4254	0.6567	0.2868	0.555366	0.77703
WL	-0.1554	0.3844	0.6212	0.002827	0.640897	0.912802
WM	-0.2219	0.3731	0.5395	2.312e-09	0.664508	0.960116
WN	-0.799	0.3915	0.688	0.3438	0.559263	0.913706
WP	-1.11	0.3698	0.5572	0.002501	0.662564	0.825499
WQ	-0.5992	0.4	0.6117	0.2997	0.577417	0.465951
WR	-0.3551	0.3841	0.6252	0.3537	0.574354	0.700133
WS	-0.7324	0.3834	0.4485	0.3222	0.615627	0.89341
WT	-0.7768	0.4143	0.665	0.2785	0.562094	0.860617
WV	-0.577	0.3804	0.6466	0.001191	0.638638	0.810284
WW	3.152	8.887e-06	2.312e-09	2.312e-09	0.999995	1
WY	0.9099	0.3719	0.4165	0.2676	0.639267	0.94919
YA	-0.4883	0.4387	0.6534	0.001293	0.601513	0.737195
YC	-0.111	0.3694	0.5941	0.2824	0.602916	0.96994
YD	-0.6214	0.3923	0.6975	0.5236	0.523106	0.979403
YE	-0.5992	0.3451	0.6698	0.4798	0.565764	0.944206
YF	1.132	0.3521	0.386	0.005664	0.706664	0.874962
YG	-0.8877	0.5575	0.9994	5.297e-16	0.460497	0.912924
YH	0.4883	0.3669	0.5751	0.5007	0.567182	0.898134
YI	-0.1554	0.4113	0.559	0.001356	0.636967	0.95882
YK	-0.4661	0.4295	0.6129	0.4134	0.537717	0.728021
YL	0	0.3783	0.59	0.002757	0.650819	0.776529
YM	-0.04439	0.3373	0.4757	2.312e-09	0.699078	0.976287
YN	-0.3107	0.3759	0.659	0.4517	0.554287	0.749756
YP	-0.688	0.3851	0.5049	0.002594	0.663498	0.977232
YQ	-0.3773	0.3639	0.6012	0.3718	0.588087	0.798657
YR	-0.3995	0.3601	0.587	0.475	0.573831	0.620815
YS	-0.4217	0.4028	0.3457	0.426	0.604539	0.615244
YT	-0.4217	0.3919	0.6759	0.3872	0.553253	0.960567
YV	-0.2441	0.3823	0.5867	7.53e-16	0.649535	0.986932
YW	0.9099	0.3726	0.414	0.2697	0.638937	0.94919
YY	1.731	8.714e-07	2.312e-09	2.312e-09	0.999999	1
