## Supplementary Data 4 for "Pharmacological proximities in the GPCR family discovered using contact-informed amino-acid and binding pocket similarities"

### Sheet: Information
Supplementary Data 4
This file contains a table of pairwise GPCR similarities between the Beta2 adrenoceptor and all other Class A GPCRs, with the following columns:
	UniProt ID A or B	UniProt IDs for Receptors A and B
	Transmembrane Similarity (%)	Transmembrane similarity, determined using manually curated Class A GPCR alignments and expressed as a percentage
	GPCR-CoINPocket Scores (Chemically-Informed Matrix)	GPCR-CoINPocket v2 scores using the chemically-informed matrix
This file also contains a table of PSICHIC predictions compared to observed data, with the following columns:
	Name	Compound name
	User_SMILES	User inputted SMILES codes for the compounds
	Protein Sequence	The sequence of the Beta2 adrenoceptor used for predictions
	Ligand	The converted SMILES codes for the compounds, generated by PSICHIC
	Predicted Binding Affinity	The predicted binding affinity generated by PSICHIC
	Observed Binding Affinity	The observed binding affinity from competitive radioligand binding assays
	Predicted Antagonist %	The PSICHIC-predicted percentage likelihood that the compound is an antagonist at the Beta2 adrenoceptor
	Predicted Non-binder %	The PSICHIC-predicted percentage likelihood that the compound is a non-binder at the Beta2 adrenoceptor
	Predicted Agonist %	The PSICHIC-predicted percentage likelihood that the compound is an agonist at the Beta2 adrenoceptor

### Sheet: B2AR Pharmacological Neighbors
Uniprot ID A	Uniprot ID B	Transmembrane Similarity (%)	GPCR-CoINPocket Scores (Chemically-Informed Matrix)
ADRB2_HUMAN	5HT1A_HUMAN	49.92	3.038
ADRB2_HUMAN	5HT1B_HUMAN	51.18	2.223
ADRB2_HUMAN	5HT1D_HUMAN	51.44	2.307
ADRB2_HUMAN	5HT1E_HUMAN	48.63	2.244
ADRB2_HUMAN	5HT1F_HUMAN	45.83	2.515
ADRB2_HUMAN	5HT5A_HUMAN	44.2	2.902
ADRB2_HUMAN	5HT7R_HUMAN	47.03	2.378
ADRB2_HUMAN	ADA1A_HUMAN	50.32	2.648
ADRB2_HUMAN	ADA1B_HUMAN	52.04	2.935
ADRB2_HUMAN	ADA1D_HUMAN	50.47	2.906
ADRB2_HUMAN	ADA2A_HUMAN	49.1	2.616
ADRB2_HUMAN	ADA2B_HUMAN	48.39	2.513
ADRB2_HUMAN	ADA2C_HUMAN	48.79	2.455
ADRB2_HUMAN	HRH2_HUMAN	49.16	2.109
ADRB2_HUMAN	5HT6R_HUMAN	41.64	2.946
ADRB2_HUMAN	DRD2_HUMAN	47.34	2.875
ADRB2_HUMAN	DRD3_HUMAN	43.2	2.87
ADRB2_HUMAN	DRD4_HUMAN	36.23	2.44
ADRB2_HUMAN	5HT2A_HUMAN	40.22	2.855
ADRB2_HUMAN	5HT2C_HUMAN	41.58	2.92
ADRB2_HUMAN	5HT2B_HUMAN	39.04	2.852
ADRB2_HUMAN	DRD1_HUMAN	53	2.683
ADRB2_HUMAN	DRD5_HUMAN	49.73	2.647
ADRB2_HUMAN	5HT4R_HUMAN	51.37	3.867
ADRB2_HUMAN	ADRB1_HUMAN	76.32	5.34
ADRB2_HUMAN	ADRB2_HUMAN	100.1	6.681
ADRB2_HUMAN	ADRB3_HUMAN	63	4.399
ADRB2_HUMAN	TAAR1_HUMAN	42.21	2.051
ADRB2_HUMAN	TAAR2_HUMAN	39.91	1.149
ADRB2_HUMAN	TAAR3_HUMAN	36.76	1.092
ADRB2_HUMAN	TAAR5_HUMAN	35	1.244
ADRB2_HUMAN	TAAR9_HUMAN	38.08	1.298
ADRB2_HUMAN	TAAR6_HUMAN	37.87	1.661
ADRB2_HUMAN	TAAR8_HUMAN	34.85	1.334
ADRB2_HUMAN	ACM1_HUMAN	40.22	0.9189
ADRB2_HUMAN	ACM2_HUMAN	37.73	1.043
ADRB2_HUMAN	ACM4_HUMAN	38.11	1.142
ADRB2_HUMAN	ACM3_HUMAN	41.85	1.24
ADRB2_HUMAN	ACM5_HUMAN	41.24	1.076
ADRB2_HUMAN	HRH3_HUMAN	37.04	1.235
ADRB2_HUMAN	HRH4_HUMAN	36.66	1.321
ADRB2_HUMAN	HRH1_HUMAN	44.78	1.565
ADRB2_HUMAN	GPR19_HUMAN	33.69	0.6075
ADRB2_HUMAN	UR2R_HUMAN	23.7	1.079
ADRB2_HUMAN	MCHR1_HUMAN	24.74	1.754
ADRB2_HUMAN	MCHR2_HUMAN	24.25	1.134
ADRB2_HUMAN	SSR1_HUMAN	35.19	1.622
ADRB2_HUMAN	SSR4_HUMAN	34.31	0.9952
ADRB2_HUMAN	SSR2_HUMAN	34.14	1.562
ADRB2_HUMAN	SSR3_HUMAN	32.72	1.699
ADRB2_HUMAN	SSR5_HUMAN	35.19	1.939
ADRB2_HUMAN	NPBW1_HUMAN	29.66	0.5713
ADRB2_HUMAN	NPBW2_HUMAN	29.24	0.7345
ADRB2_HUMAN	OPRD_HUMAN	32.64	0.9394
ADRB2_HUMAN	OPRK_HUMAN	32.48	1.212
ADRB2_HUMAN	OPRM_HUMAN	33.23	0.8913
ADRB2_HUMAN	OPRX_HUMAN	28.86	1.298
ADRB2_HUMAN	GPR26_HUMAN	24.67	0.4345
ADRB2_HUMAN	GPR78_HUMAN	16.75	0.1666
ADRB2_HUMAN	GP101_HUMAN	25.19	-0.1029
ADRB2_HUMAN	GP173_HUMAN	17.18	0.1644
ADRB2_HUMAN	GPR85_HUMAN	20.92	-0.223
ADRB2_HUMAN	GPR27_HUMAN	17.97	-0.4789
ADRB2_HUMAN	GP135_HUMAN	22.49	-0.3763
ADRB2_HUMAN	GP160_HUMAN	12.47	0.2302
ADRB2_HUMAN	GP161_HUMAN	29.24	-0.0179
ADRB2_HUMAN	GPR61_HUMAN	26.01	1.472
ADRB2_HUMAN	GPR62_HUMAN	18.08	-0.2554
ADRB2_HUMAN	GNRHR_HUMAN	22.26	-0.2008
ADRB2_HUMAN	GNRR2_HUMAN	20.97	-0.03581
ADRB2_HUMAN	NK1R_HUMAN	36.08	0.6468
ADRB2_HUMAN	NK2R_HUMAN	29.41	-0.1162
ADRB2_HUMAN	NK3R_HUMAN	33.35	0.3114
ADRB2_HUMAN	NPSR1_HUMAN	25.95	0.7874
ADRB2_HUMAN	OXYR_HUMAN	25.04	1.466
ADRB2_HUMAN	V1BR_HUMAN	22.27	1.519
ADRB2_HUMAN	V2R_HUMAN	23.87	0.7969
ADRB2_HUMAN	V1AR_HUMAN	22.48	1.493
ADRB2_HUMAN	PKR1_HUMAN	25.63	0.3609
ADRB2_HUMAN	PKR2_HUMAN	25.94	0.3297
ADRB2_HUMAN	BRS3_HUMAN	27.89	0.2416
ADRB2_HUMAN	GRPR_HUMAN	26.55	0.2883
ADRB2_HUMAN	NMBR_HUMAN	28.39	-0.003054
ADRB2_HUMAN	EDNRA_HUMAN	21.04	-0.3777
ADRB2_HUMAN	EDNRB_HUMAN	22.83	-0.3489
ADRB2_HUMAN	TRFR_HUMAN	24.63	0.4937
ADRB2_HUMAN	CCKAR_HUMAN	27.6	0.7447
ADRB2_HUMAN	GASR_HUMAN	29.72	0.2908
ADRB2_HUMAN	MTR1A_HUMAN	31.8	-0.05005
ADRB2_HUMAN	MTR1B_HUMAN	28.55	-0.02833
ADRB2_HUMAN	MTR1L_HUMAN	29.84	0.4499
ADRB2_HUMAN	GPR83_HUMAN	30.23	0.1215
ADRB2_HUMAN	KISSR_HUMAN	29.69	0.7806
ADRB2_HUMAN	NPFF1_HUMAN	28.29	0.04159
ADRB2_HUMAN	NPFF2_HUMAN	30.27	0.4083
ADRB2_HUMAN	NPY1R_HUMAN	27.77	0.4747
ADRB2_HUMAN	NPY4R_HUMAN	26.86	0.7593
ADRB2_HUMAN	NPY5R_HUMAN	26.43	0.5922
ADRB2_HUMAN	PRLHR_HUMAN	31.81	0.6906
ADRB2_HUMAN	NPY2R_HUMAN	30.72	-0.005841
ADRB2_HUMAN	QRFPR_HUMAN	31.94	1.068
ADRB2_HUMAN	OX1R_HUMAN	29.2	0.4696
ADRB2_HUMAN	OX2R_HUMAN	32.55	0.5435
ADRB2_HUMAN	ETBR2_HUMAN	13.65	-0.01887
ADRB2_HUMAN	GPR37_HUMAN	17.28	0.3269
ADRB2_HUMAN	GP151_HUMAN	16.47	-0.882
ADRB2_HUMAN	ACKR2_HUMAN	28	0.1932
ADRB2_HUMAN	CXCR4_HUMAN	26.81	-0.2729
ADRB2_HUMAN	ACKR3_HUMAN	25.04	-0.1854
ADRB2_HUMAN	XCR1_HUMAN	27.02	-0.05175
ADRB2_HUMAN	CCR1_HUMAN	27.56	0.4209
ADRB2_HUMAN	CCR3_HUMAN	26.69	0.06162
ADRB2_HUMAN	CCR2_HUMAN	28.89	0.1572
ADRB2_HUMAN	CCR4_HUMAN	24.17	0.05607
ADRB2_HUMAN	CCR5_HUMAN	27.97	0.5176
ADRB2_HUMAN	CCR8_HUMAN	26.9	0.1171
ADRB2_HUMAN	CX3C1_HUMAN	26.46	0.07417
ADRB2_HUMAN	CCRL2_HUMAN	22.73	-0.4324
ADRB2_HUMAN	GP182_HUMAN	22.89	0.1067
ADRB2_HUMAN	CXCR1_HUMAN	31.38	-0.1876
ADRB2_HUMAN	CXCR2_HUMAN	31.44	-0.3571
ADRB2_HUMAN	CXCR5_HUMAN	28.58	-0.58
ADRB2_HUMAN	CXCR3_HUMAN	26.15	-0.2926
ADRB2_HUMAN	ACKR4_HUMAN	24.07	-0.5522
ADRB2_HUMAN	CXCR6_HUMAN	26.17	-0.00756
ADRB2_HUMAN	CCR7_HUMAN	24.27	-0.6418
ADRB2_HUMAN	CCR9_HUMAN	24.72	-0.7407
ADRB2_HUMAN	CCR6_HUMAN	26.06	-0.8902
ADRB2_HUMAN	CCR10_HUMAN	23.08	-0.4755
ADRB2_HUMAN	AGTR1_HUMAN	32.25	-0.2582
ADRB2_HUMAN	AGTR2_HUMAN	28.73	0.2779
ADRB2_HUMAN	APJ_HUMAN	32.21	-0.04794
ADRB2_HUMAN	CML1_HUMAN	19.93	0.05501
ADRB2_HUMAN	GPR1_HUMAN	23.55	-0.3888
ADRB2_HUMAN	PD2R2_HUMAN	22.13	-0.2028
ADRB2_HUMAN	BKRB1_HUMAN	27	0.2567
ADRB2_HUMAN	BKRB2_HUMAN	24.34	0.5143
ADRB2_HUMAN	FPR1_HUMAN	22.45	-0.8001
ADRB2_HUMAN	FPR2_HUMAN	22.35	-0.3824
ADRB2_HUMAN	FPR3_HUMAN	24.09	-1.017
ADRB2_HUMAN	C3AR_HUMAN	26.41	0.1471
ADRB2_HUMAN	C5AR1_HUMAN	24	0.2556
ADRB2_HUMAN	C5AR2_HUMAN	15.25	-0.4816
ADRB2_HUMAN	GPR15_HUMAN	25.76	-0.1828
ADRB2_HUMAN	GPR25_HUMAN	21.21	-0.04169
ADRB2_HUMAN	LT4R1_HUMAN	19.86	-0.1199
ADRB2_HUMAN	LT4R2_HUMAN	17.56	0.1393
ADRB2_HUMAN	RL3R1_HUMAN	27.4	-0.04494
ADRB2_HUMAN	RL3R2_HUMAN	27.36	0.5429
ADRB2_HUMAN	GALR1_HUMAN	28.92	-0.5043
ADRB2_HUMAN	GALR2_HUMAN	27.94	-0.3249
ADRB2_HUMAN	GALR3_HUMAN	29.4	-0.6277
ADRB2_HUMAN	GP146_HUMAN	10.81	-0.683
ADRB2_HUMAN	GPER1_HUMAN	23.99	-0.03132
ADRB2_HUMAN	CLTR1_HUMAN	23.21	-0.05788
ADRB2_HUMAN	CLTR2_HUMAN	22.72	-0.4575
ADRB2_HUMAN	GP183_HUMAN	24.46	-0.6703
ADRB2_HUMAN	GP171_HUMAN	17.61	-0.9166
ADRB2_HUMAN	GPR87_HUMAN	21.34	-0.7622
ADRB2_HUMAN	P2Y12_HUMAN	18.24	-0.7537
ADRB2_HUMAN	P2Y13_HUMAN	17.36	-0.7399
ADRB2_HUMAN	P2Y14_HUMAN	13.99	-1.258
ADRB2_HUMAN	GPR17_HUMAN	24.05	-0.6633
ADRB2_HUMAN	GPR34_HUMAN	22.57	-0.9063
ADRB2_HUMAN	GP141_HUMAN	11.41	-0.6623
ADRB2_HUMAN	GP132_HUMAN	18.42	-0.4634
ADRB2_HUMAN	GPR4_HUMAN	14.74	-0.4047
ADRB2_HUMAN	OGR1_HUMAN	18.37	-0.3285
ADRB2_HUMAN	PSYR_HUMAN	21.23	-0.103
ADRB2_HUMAN	PTAFR_HUMAN	22.78	-0.83
ADRB2_HUMAN	LPAR4_HUMAN	22.94	-0.2661
ADRB2_HUMAN	LPAR6_HUMAN	22.69	-0.1191
ADRB2_HUMAN	LPAR5_HUMAN	21.36	-0.9071
ADRB2_HUMAN	GP174_HUMAN	21.14	-0.7983
ADRB2_HUMAN	P2Y10_HUMAN	15.9	-0.7459
ADRB2_HUMAN	P2RY8_HUMAN	19.76	0.002809
ADRB2_HUMAN	PAR1_HUMAN	16.25	-0.06764
ADRB2_HUMAN	PAR2_HUMAN	15.89	-0.3958
ADRB2_HUMAN	PAR3_HUMAN	15.31	-0.08233
ADRB2_HUMAN	PAR4_HUMAN	12.38	-0.2893
ADRB2_HUMAN	FFAR1_HUMAN	7.536	-0.4237
ADRB2_HUMAN	FFAR2_HUMAN	16.38	-1.098
ADRB2_HUMAN	FFAR3_HUMAN	16.92	-0.9705
ADRB2_HUMAN	GPR20_HUMAN	19.75	-0.2747
ADRB2_HUMAN	OXGR1_HUMAN	22.83	-0.06564
ADRB2_HUMAN	SUCR1_HUMAN	20.95	-0.3636
ADRB2_HUMAN	P2RY1_HUMAN	16.66	-0.541
ADRB2_HUMAN	P2RY2_HUMAN	9.778	-0.3413
ADRB2_HUMAN	P2RY4_HUMAN	12.68	-0.3691
ADRB2_HUMAN	P2RY6_HUMAN	16.49	-0.5086
ADRB2_HUMAN	P2Y11_HUMAN	12.19	-0.6281
ADRB2_HUMAN	GPR82_HUMAN	15.98	-0.9412
ADRB2_HUMAN	GPR35_HUMAN	18.7	-0.7654
ADRB2_HUMAN	GPR55_HUMAN	17.79	-0.7557
ADRB2_HUMAN	GHSR_HUMAN	30.15	0.1167
ADRB2_HUMAN	MTLR_HUMAN	28.46	-0.2703
ADRB2_HUMAN	NTR1_HUMAN	25.43	0.4389
ADRB2_HUMAN	NTR2_HUMAN	22.97	0.4347
ADRB2_HUMAN	NMUR1_HUMAN	26.62	-0.02663
ADRB2_HUMAN	NMUR2_HUMAN	26.96	-0.04669
ADRB2_HUMAN	GPR39_HUMAN	23.29	-0.259
ADRB2_HUMAN	GPR18_HUMAN	22.45	-0.02278
ADRB2_HUMAN	GP152_HUMAN	11.58	-0.7346
ADRB2_HUMAN	GPR31_HUMAN	24.52	-0.9646
ADRB2_HUMAN	HCAR1_HUMAN	21.08	-0.6626
ADRB2_HUMAN	HCAR2_HUMAN	23.48	-0.2773
ADRB2_HUMAN	HCAR3_HUMAN	23.48	-0.2773
ADRB2_HUMAN	OXER1_HUMAN	23.72	-0.4825
ADRB2_HUMAN	AA1R_HUMAN	26.64	-0.3115
ADRB2_HUMAN	AA2AR_HUMAN	30.66	-0.4159
ADRB2_HUMAN	AA2BR_HUMAN	32.31	-0.2451
ADRB2_HUMAN	AA3R_HUMAN	28.44	0.2459
ADRB2_HUMAN	GPR22_HUMAN	24.52	0.2992
ADRB2_HUMAN	FSHR_HUMAN	21.18	0.1988
ADRB2_HUMAN	LSHR_HUMAN	20.36	-0.05158
ADRB2_HUMAN	TSHR_HUMAN	20.13	0.1106
ADRB2_HUMAN	LGR4_HUMAN	13.28	-0.4645
ADRB2_HUMAN	LGR6_HUMAN	12.36	-0.4318
ADRB2_HUMAN	LGR5_HUMAN	12.66	-0.647
ADRB2_HUMAN	RXFP1_HUMAN	27.38	-0.0201
ADRB2_HUMAN	RXFP2_HUMAN	26.15	-0.1276
ADRB2_HUMAN	FFAR4_HUMAN	20.79	-0.4688
ADRB2_HUMAN	PD2R_HUMAN	8.506	-0.9708
ADRB2_HUMAN	PE2R2_HUMAN	16.97	-0.2036
ADRB2_HUMAN	PI2R_HUMAN	9.546	-1.04
ADRB2_HUMAN	PE2R4_HUMAN	12.84	-0.2152
ADRB2_HUMAN	PE2R1_HUMAN	9.035	-0.06212
ADRB2_HUMAN	TA2R_HUMAN	13.36	-0.5062
ADRB2_HUMAN	PF2R_HUMAN	9.537	0.1481
ADRB2_HUMAN	PE2R3_HUMAN	13.16	-0.599
ADRB2_HUMAN	GPBAR_HUMAN	11.89	-0.1632
ADRB2_HUMAN	GPR12_HUMAN	19.61	0.4518
ADRB2_HUMAN	GPR3_HUMAN	22.18	-0.2844
ADRB2_HUMAN	GPR6_HUMAN	18.94	0.1217
ADRB2_HUMAN	CNR1_HUMAN	22.69	-0.0989
ADRB2_HUMAN	CNR2_HUMAN	22.72	0.1341
ADRB2_HUMAN	GPR21_HUMAN	23.91	-0.4091
ADRB2_HUMAN	GPR52_HUMAN	23.35	-0.4503
ADRB2_HUMAN	GPR84_HUMAN	19.13	0.1275
ADRB2_HUMAN	GP119_HUMAN	29.79	-0.2043
ADRB2_HUMAN	GPR32_HUMAN	21.66	0.5428
ADRB2_HUMAN	GPR45_HUMAN	34.03	0.4675
ADRB2_HUMAN	GPR63_HUMAN	32.78	1.061
ADRB2_HUMAN	OPN3_HUMAN	22.84	-0.8027
ADRB2_HUMAN	OPN5_HUMAN	21.85	-0.8641
ADRB2_HUMAN	RGR_HUMAN	18.4	-0.5095
ADRB2_HUMAN	OPSX_HUMAN	24.7	0.2555
ADRB2_HUMAN	OPN4_HUMAN	28.91	-0.3747
ADRB2_HUMAN	OPSB_HUMAN	21.42	-0.9678
ADRB2_HUMAN	OPSD_HUMAN	23.58	-0.2984
ADRB2_HUMAN	OPSG3_HUMAN	23.16	-0.532
ADRB2_HUMAN	OPSR_HUMAN	22.48	-0.5443
ADRB2_HUMAN	ACTHR_HUMAN	25.53	0.4928
ADRB2_HUMAN	MC3R_HUMAN	26.61	0.2056
ADRB2_HUMAN	MC5R_HUMAN	26.73	0.5353
ADRB2_HUMAN	MC4R_HUMAN	26.62	0.2573
ADRB2_HUMAN	MSHR_HUMAN	21.76	0.4411
ADRB2_HUMAN	GP149_HUMAN	-0.39	-0.5399
ADRB2_HUMAN	LPAR1_HUMAN	19.27	-1.014
ADRB2_HUMAN	LPAR2_HUMAN	17.1	-0.9312
ADRB2_HUMAN	LPAR3_HUMAN	20.43	-0.9696
ADRB2_HUMAN	S1PR1_HUMAN	20.95	-0.1997
ADRB2_HUMAN	S1PR3_HUMAN	21.09	-0.2237
ADRB2_HUMAN	S1PR4_HUMAN	15.81	-0.1728
ADRB2_HUMAN	S1PR5_HUMAN	16.7	-0.2226
ADRB2_HUMAN	S1PR2_HUMAN	19.13	-0.5065
ADRB2_HUMAN	GP176_HUMAN	22.09	-0.7809
ADRB2_HUMAN	GP139_HUMAN	14.35	0.4277
ADRB2_HUMAN	GP142_HUMAN	15.1	0.294
ADRB2_HUMAN	GP150_HUMAN	15.76	-0.1821
ADRB2_HUMAN	MAS_HUMAN	9.082	-0.6373
ADRB2_HUMAN	MRGRE_HUMAN	9.685	-0.03141
ADRB2_HUMAN	MRGX1_HUMAN	12.75	-0.6163
ADRB2_HUMAN	MRGX3_HUMAN	12.09	-0.7888
ADRB2_HUMAN	MRGX4_HUMAN	14.7	-0.5447
ADRB2_HUMAN	MRGX2_HUMAN	10.15	-0.3178
ADRB2_HUMAN	MRGRD_HUMAN	6.333	-0.4962
ADRB2_HUMAN	GP148_HUMAN	9.397	-0.2582
ADRB2_HUMAN	GP153_HUMAN	-0.309	-0.9722
ADRB2_HUMAN	GP162_HUMAN	4.058	-0.65
ADRB2_HUMAN	MRGRG_HUMAN	4.346	-0.6555
ADRB2_HUMAN	GPR75_HUMAN	16.17	-0.5923
ADRB2_HUMAN	MRGRF_HUMAN	5.748	-1.363
ADRB2_HUMAN	MAS1L_HUMAN	8.441	-0.05525
ADRB2_HUMAN	GPR88_HUMAN	15.15	-1.245

### Sheet: PSICHIC Predictions
Name	User_SMILES	Protein Sequence	Ligand	Predicted Binding Affinity	Observed Binding Affinity	Predicted Antagonist %	Predicted Non-binder %	Predicted Agonist %
Propranolol	CC(C)NCC(O)COC1=C2C=CC=CC2=CC=C1	MGQPGNGSAFLLAPNGSHAPDHDVTQERDEVWVVGMGIVMSLIVLAIVFGNVLVITAIAKFERLQTVTNYFITSLACADLVMGLAVVPFGAAHILMKMWTFGNFWCEFWTSIDVLCVTASIETLCVIAVDRYFAITSPFKYQSLLTKNKARVIILMVWIVSGLTSFLPIQMHWYRATHQEAINCYANETCCDFFTNQAYAIASSIVSFYVPLVIMVFVYSRVFQEAKRQLQKIDKSEGRFHVQNLSQVEQDGRTGHGLRRSSKFCLKEHKALKTLGIIMGTFTLCWLPFFIVNIVHVIQDNLIRKEVYILLNWIGYVNSGFNPLIYCRSPDFRIAFQELLCLRRSSLKAYGNGYSSNGNTGEQSGYHVEQEKENKLLCEDLPGTEDFVGHQGTVPSDNI…	CC(C)NCC(O)COc1cccc2ccccc12	3.31 nM	0.35 nM	0.972509	0.00107186	0.0264192
J 2156	CC1=CC=C(S(=O)(N[C@H](C(N[C@H](C(N)=O)CC2=CC=CC=C2)=O)CCN)=O)C3=C1C=CC=C3.OC(C(F)(F)F)=O	MGQPGNGSAFLLAPNGSHAPDHDVTQERDEVWVVGMGIVMSLIVLAIVFGNVLVITAIAKFERLQTVTNYFITSLACADLVMGLAVVPFGAAHILMKMWTFGNFWCEFWTSIDVLCVTASIETLCVIAVDRYFAITSPFKYQSLLTKNKARVIILMVWIVSGLTSFLPIQMHWYRATHQEAINCYANETCCDFFTNQAYAIASSIVSFYVPLVIMVFVYSRVFQEAKRQLQKIDKSEGRFHVQNLSQVEQDGRTGHGLRRSSKFCLKEHKALKTLGIIMGTFTLCWLPFFIVNIVHVIQDNLIRKEVYILLNWIGYVNSGFNPLIYCRSPDFRIAFQELLCLRRSSLKAYGNGYSSNGNTGEQSGYHVEQEKENKLLCEDLPGTEDFVGHQGTVPSDNI…	Cc1ccc(S(=O)(=O)NC(CCN)C(=O)NC(Cc2ccccc2)C(N)=O)c2ccccc12.O=C(O)C(F)(F)F	17.6 nM	> 1 μM	0.123259	0.0145695	0.862171
TC-G 1003	CC1=CC(C3=C(OCCCN)C2=CC(C4=CC=CC(O)=C4)=C(Cl)C=C2N=C3)=CC(C)=C1	MGQPGNGSAFLLAPNGSHAPDHDVTQERDEVWVVGMGIVMSLIVLAIVFGNVLVITAIAKFERLQTVTNYFITSLACADLVMGLAVVPFGAAHILMKMWTFGNFWCEFWTSIDVLCVTASIETLCVIAVDRYFAITSPFKYQSLLTKNKARVIILMVWIVSGLTSFLPIQMHWYRATHQEAINCYANETCCDFFTNQAYAIASSIVSFYVPLVIMVFVYSRVFQEAKRQLQKIDKSEGRFHVQNLSQVEQDGRTGHGLRRSSKFCLKEHKALKTLGIIMGTFTLCWLPFFIVNIVHVIQDNLIRKEVYILLNWIGYVNSGFNPLIYCRSPDFRIAFQELLCLRRSSLKAYGNGYSSNGNTGEQSGYHVEQEKENKLLCEDLPGTEDFVGHQGTVPSDNI…	Cc1cc(C)cc(-c2cnc3cc(Cl)c(-c4cccc(O)c4)cc3c2OCCCN)c1	0.30 μM	2.15 μM	0.148975	0.0759018	0.775123
L-368,899	CC(C=CC=C1)=C1N2CCN(S(C[C@@]34CC[C@@H](C4(C)C)C[C@@H]3NC([C@@H](N)CCS(C)(=O)=O)=O)(=O)=O)CC2	MGQPGNGSAFLLAPNGSHAPDHDVTQERDEVWVVGMGIVMSLIVLAIVFGNVLVITAIAKFERLQTVTNYFITSLACADLVMGLAVVPFGAAHILMKMWTFGNFWCEFWTSIDVLCVTASIETLCVIAVDRYFAITSPFKYQSLLTKNKARVIILMVWIVSGLTSFLPIQMHWYRATHQEAINCYANETCCDFFTNQAYAIASSIVSFYVPLVIMVFVYSRVFQEAKRQLQKIDKSEGRFHVQNLSQVEQDGRTGHGLRRSSKFCLKEHKALKTLGIIMGTFTLCWLPFFIVNIVHVIQDNLIRKEVYILLNWIGYVNSGFNPLIYCRSPDFRIAFQELLCLRRSSLKAYGNGYSSNGNTGEQSGYHVEQEKENKLLCEDLPGTEDFVGHQGTVPSDNI…	Cc1ccccc1N1CCN(S(=O)(=O)CC23CCC(CC2NC(=O)C(N)CCS(C)(=O)=O)C3(C)C)CC1	12.1 μM	> 1 μM	0.0653259	0.823864	0.110811
WAY 267464	CN(N=C3)C1=C3CN(C(C4=CC=C(CNC(N5CCN(CC6=CC(O)=CC(O)=C6)CC5)=O)C(C)=C4)=O)C(C=CC=C2)=C2N1	MGQPGNGSAFLLAPNGSHAPDHDVTQERDEVWVVGMGIVMSLIVLAIVFGNVLVITAIAKFERLQTVTNYFITSLACADLVMGLAVVPFGAAHILMKMWTFGNFWCEFWTSIDVLCVTASIETLCVIAVDRYFAITSPFKYQSLLTKNKARVIILMVWIVSGLTSFLPIQMHWYRATHQEAINCYANETCCDFFTNQAYAIASSIVSFYVPLVIMVFVYSRVFQEAKRQLQKIDKSEGRFHVQNLSQVEQDGRTGHGLRRSSKFCLKEHKALKTLGIIMGTFTLCWLPFFIVNIVHVIQDNLIRKEVYILLNWIGYVNSGFNPLIYCRSPDFRIAFQELLCLRRSSLKAYGNGYSSNGNTGEQSGYHVEQEKENKLLCEDLPGTEDFVGHQGTVPSDNI…	Cc1cc(C(=O)N2Cc3cnn(C)c3Nc3ccccc32)ccc1CNC(=O)N1CCN(Cc2cc(O)cc(O)c2)CC1	1.67 μM	7.45 μM	0.0647088	0.348021	0.58727
GW 803430	ClC(C=C3)=CC=C3C(S2)=CC1=C2C(N(C4=CC(OC)=C(OCCN5CCCC5)C=C4)C=N1)=O	MGQPGNGSAFLLAPNGSHAPDHDVTQERDEVWVVGMGIVMSLIVLAIVFGNVLVITAIAKFERLQTVTNYFITSLACADLVMGLAVVPFGAAHILMKMWTFGNFWCEFWTSIDVLCVTASIETLCVIAVDRYFAITSPFKYQSLLTKNKARVIILMVWIVSGLTSFLPIQMHWYRATHQEAINCYANETCCDFFTNQAYAIASSIVSFYVPLVIMVFVYSRVFQEAKRQLQKIDKSEGRFHVQNLSQVEQDGRTGHGLRRSSKFCLKEHKALKTLGIIMGTFTLCWLPFFIVNIVHVIQDNLIRKEVYILLNWIGYVNSGFNPLIYCRSPDFRIAFQELLCLRRSSLKAYGNGYSSNGNTGEQSGYHVEQEKENKLLCEDLPGTEDFVGHQGTVPSDNI…	COc1cc(-n2cnc3cc(-c4ccc(Cl)cc4)sc3c2=O)ccc1OCCN1CCCC1	2.58 nM	> 1 μM	0.993666	0.00187205	0.0044617
ATC0175	O=C(C4=CC(F)=C(F)C=C4)N[C@@H](CC3)CC[C@@H]3NC2=NC1=CC=CC=C1C(N(C)C)=N2	MGQPGNGSAFLLAPNGSHAPDHDVTQERDEVWVVGMGIVMSLIVLAIVFGNVLVITAIAKFERLQTVTNYFITSLACADLVMGLAVVPFGAAHILMKMWTFGNFWCEFWTSIDVLCVTASIETLCVIAVDRYFAITSPFKYQSLLTKNKARVIILMVWIVSGLTSFLPIQMHWYRATHQEAINCYANETCCDFFTNQAYAIASSIVSFYVPLVIMVFVYSRVFQEAKRQLQKIDKSEGRFHVQNLSQVEQDGRTGHGLRRSSKFCLKEHKALKTLGIIMGTFTLCWLPFFIVNIVHVIQDNLIRKEVYILLNWIGYVNSGFNPLIYCRSPDFRIAFQELLCLRRSSLKAYGNGYSSNGNTGEQSGYHVEQEKENKLLCEDLPGTEDFVGHQGTVPSDNI…	CN(C)c1nc(NC2CCC(NC(=O)c3ccc(F)c(F)c3)CC2)nc2ccccc12	0.28 μM	0.59 μM	0.258594	0.122989	0.618417
JNJ 10397049	O=C(N[C@@H]2[C@H](C3=CC=CC=C3)OC(C)(C)OC2)NC1=C(Br)C=C(Br)C=C1	MGQPGNGSAFLLAPNGSHAPDHDVTQERDEVWVVGMGIVMSLIVLAIVFGNVLVITAIAKFERLQTVTNYFITSLACADLVMGLAVVPFGAAHILMKMWTFGNFWCEFWTSIDVLCVTASIETLCVIAVDRYFAITSPFKYQSLLTKNKARVIILMVWIVSGLTSFLPIQMHWYRATHQEAINCYANETCCDFFTNQAYAIASSIVSFYVPLVIMVFVYSRVFQEAKRQLQKIDKSEGRFHVQNLSQVEQDGRTGHGLRRSSKFCLKEHKALKTLGIIMGTFTLCWLPFFIVNIVHVIQDNLIRKEVYILLNWIGYVNSGFNPLIYCRSPDFRIAFQELLCLRRSSLKAYGNGYSSNGNTGEQSGYHVEQEKENKLLCEDLPGTEDFVGHQGTVPSDNI…	CC1(C)OCC(NC(=O)Nc2ccc(Br)cc2Br)C(c2ccccc2)O1	8.87 nM	> 1 μM	0.977876	0.00388	0.0182442
SHA 68	O=C(NCC4=CC=C(F)C=C4)N1CC2N(C(OC(C5=CC=CC=C5)2C3=CC=CC=C3)=O)CC1	MGQPGNGSAFLLAPNGSHAPDHDVTQERDEVWVVGMGIVMSLIVLAIVFGNVLVITAIAKFERLQTVTNYFITSLACADLVMGLAVVPFGAAHILMKMWTFGNFWCEFWTSIDVLCVTASIETLCVIAVDRYFAITSPFKYQSLLTKNKARVIILMVWIVSGLTSFLPIQMHWYRATHQEAINCYANETCCDFFTNQAYAIASSIVSFYVPLVIMVFVYSRVFQEAKRQLQKIDKSEGRFHVQNLSQVEQDGRTGHGLRRSSKFCLKEHKALKTLGIIMGTFTLCWLPFFIVNIVHVIQDNLIRKEVYILLNWIGYVNSGFNPLIYCRSPDFRIAFQELLCLRRSSLKAYGNGYSSNGNTGEQSGYHVEQEKENKLLCEDLPGTEDFVGHQGTVPSDNI…	O=C(NCc1ccc(F)cc1)N1CCN2C(=O)OC(c3ccccc3)(c3ccccc3)C2C1	2.74 nM	> 1 μM	0.895664	0.0045511	0.0997844
